# PaRXLR40, a broad cell death suppressor of the kauri dieback pathogen *Phytophthora agathidicida*, targets a plant ARM/BTB domain-containing protein

**DOI:** 10.1101/2025.11.05.686655

**Authors:** Mariana Tarallo, Yanan Guo, Hazel McLellan, Ellie L. Bradley, Rosie E. Bradshaw, Petra C. Boevink, Paul R. J. Birch, Carl H. Mesarich

## Abstract

- *Phytophthora agathidicida*, the causal agent of kauri dieback, secretes RXLR effector proteins to promote host colonisation. One of these, PaRXLR40, was previously shown to suppress immune responses in *Nicotiana benthamiana*, but its mechanism of action and contribution to virulence remained unclear.
- To investigate PaRXLR40 function, we used comparative approaches in *N. benthamiana* and *Agathis australis* (kauri), including RNA interference (RNAi), transient expression assays, confocal microscopy, yeast two-hybrid screens, and infection assays. We also examined host protein interactors and tested mutant variants to evaluate functional domains.
- Silencing *PaRXLR40* reduced *P. agathidicida* colonization in *N. benthamiana* and *A. australis*. PaRXLR40 interacted with a host BTB/ARM domain protein (ARIA), previously implicated in abscisic acid (ABA) signalling. ARIA suppressed immunity and promoted infection, while interacting with NbSOG1, a DNA damage-associated transcription factor that enhanced resistance when overexpressed. External application of ABA enhanced *P. agathidicida* infection in both hosts, supporting the hypothesis that PaRXLR40 may hijack host ABA signalling through ARIA to promote susceptibility.
- Our findings show that PaRXLR40 targets ARIA to manipulate host immunity and promote virulence. The interaction between ARIA and SOG1 suggests PaRXLR40 may interfere with host transcriptional reprogramming. PaRXLR40 represents a potential target for future RNAi-based strategies to reduce kauri dieback.
