## Supplementary material for "PaRXLR40, a broad cell death suppressor of the kauri dieback pathogen *Phytophthora agathidicida*, targets a plant ARM/BTB domain-containing protein": Table S1

### Sheet: Table S1
Table S1. Primers used in this study.
Primer name	Sequence 5' - 3'
Agrobacterium tumefaciens-mediated transient transformation assays (ATTAs)
PaRXLR24 fw	GGTCTCGAATGGACGAGTCTCAGGTCTTGTC
PaRXLR24 rv	GGTCTCACGAAGTTCAGGCTGAGGAGCT
PaRXLR40 fw	GGTCTCACGAAAGCCCCTGTACTCTTTTG
PaRXLR40 rv	GGTCTCAAAGCTTAAGCCCCTGTACTCTTTTG
PaRXLR40 M1	CTTGCAGCGCTTGATAGC
PaRXLR40 M2	GACTCTTTTCTCGCCGCTG
PaRXLR40 M3	CTTGCGTCGGAGCTCAGC
PaRXLR40 M4	AAACTAAAACCCTCCACC
PaRXLR40 M5	TCCTCCACCAAAAGCCTC
PaRXLR40 M14 fw	ACGAAACTTGCGTCGGAGC
PaRXLR40 M14 rev	GTCTGGTGCCCATCCCTTC
PaRXLR40 M16 fw	ACGAAACTTGCGTCGGAGC
PaRXLR40 M16 rv	GTAAAACTGTTTATACTCGGC
PaXEG1 fw	GGTCTCGCAAGGGCGAGTACTGCGGTCAATGGG
PaXEG1 rv	GGTCTCGAAGCCTAGTTGACAGCAGCCGAGTACGAC
Gateway compatible - ATTAs and yeast-2-hybrid
PaRXLR24 attB1	GGGGACAAGTTTGTACAAAAAAGCAGGCTTCACCTCCACGAATGCCGACGAG
PaRXLR24 attB2	GGGGACCACTTTGTACAAGAAAGCTGGGTACTAGTTCAGGCTGAGGAGCT
PaRXLR40 attB1	GGGGACAAGTTTGTACAAAAAAGCAGGCTTCACCGTCGCTACAACTGAAGTCCA
PaRXLR40 attB2	GGGGACCACTTTGTACAAGAAAGCTGGGTATTAAGCCCCTGTACTCTTTTGA
PaRXLR40 M14 attB1	GGGGACAAGTTTGTACAAAAAAGCAGGCTTCACCACGAAACTTGCGTCGGAGC
PaRXLR40 M14 attB2	GGGGACCACTTTGTACAAGAAAGCTGGGTACTAGTCTGGTGCCCATCCCTT
StARIA attB1	GGGGACAAGTTTGTACAAAAAAGCAGGCTTCACCATGGAGAACCAGAAGCTTACC
StARIA attB2	GGGGACCACTTTGTACAAGAAAGCTGGGTACTAGACCCGCATGTCAGC
NbSOG1 attB1	GGGGACAAGTTTGTACAAAAAAGCAGGCTTCACCATGGCTCGGCCGTCATGG
NbSOG1 attB2	GGGGACCACTTTGTACAAGAAAGCTGGGTACTAACCAATATGCTCCCCAGAATCAA
dsRNA synthesis
PaRXLR40 sense fw	TAATACGACTCACTATAGGGAGAGGAGCTTTATCTACGTTACTCTTG
PaRXLR40 sense rv	TTAAGCCCCTGTACTCTTTTGA
PaRXLR40 antisense fw	TAATACGACTCACTATAGGGAGATTAAGCCCCTGTACTCTTTTGA
PaRXLR40 antisense rv	GGAGCTTTATCTACGTTACTCTTG
GFP sense fw	TAATACGACTCACTATAGGGAGAGTGAGCAAGGGCGAGGAGCTG
GFP sense rv	CTTGTACAGCTCGTCCATGCC
GFP antisense fw	TAATACGACTCACTATAGGGAGACTTGTACAGCTCGTCCATGCC
GFP antisense rv	GTGAGCAAGGGCGAGGAGCTG
ARIAD542A mutant
ARIA D542A fw	ACACTGTCTGCTGTAACATT
ARIA D542A rv	AATGTTACAGCAGACAGTGT
qPCR
PaRXLR40 fw	GTCCCGGTTCATGCCATCA
PaRXLR40 rev	GCTCGCGCGTAAAACTGT
PaActin fw	GTGCTGTCCCTGTACGCTTC
PaActin rv	GAACGAGTAACCACGCTCCG
Paβ-tubulin fw	ACTGCTATGTTCCGTCGTAA
Paβ-tubulin rv	CAGACACCAGGTCGTTCA
NbARIA fw	CTGCTCCTCCATCCCCAAT
NbARIA rv	TTGGCATCTCTCTCCCGGT
NbNCED fw	TGCCGTGGAAAGTGCCTT
NbNCED rv	AAGAGGGTTAGCGCCGTT
NbABA2 fw	TGCAACCGGACTAGCTCTG
NbABA2 rv	CCTTGCTTCGTCACTGGCT
NbRD29B fw	GGGCACAACAACCGGAGTA
NbRD29B rv	TAGCGCCTTGTCCTCCTCT
NbRAB18 fw	TACGGAACTCATGCTGGCG
NbRAB18 rv	CCTTCTTCCGCCTTGTCCA
