## Supplementary material for "PaRXLR40, a broad cell death suppressor of the kauri dieback pathogen *Phytophthora agathidicida*, targets a plant ARM/BTB domain-containing protein": Table S2

### Sheet: Table S2
Table S2. Sequence analysis results of positive colonies that interacts with PaRXLR40 and StARIA.
	Annotation	GenBank Accession
Clones	PaRXLR40
A1_1, B2_2, B3_1, B4_1, B8_1, C5_1, D8_1, E3_1	Solanum tuberosum ARM REPEAT PROTEIN INTERACTING WITH ABF2-like	XP_006349679.1
B2_1	Solanum tuberosum ribulose bisphosphate carboxylase/oxygenase activase, chloroplastic	XM_006349431.1
B4_4	Solanum verrucosum stem-specific protein TSJT1-like	XM_049502170.1
C5_2	Solanum tuberosum putative leucine-rich repeat-containing protein	XM_006344312.2
D8_3	Solanum stenotomum glucan endo-1,3-beta-glucosidase, acidic	XM_049544699.1
E3_3	Solanum verrucosum glycerol-3-phosphate dehydrogenase SDP6, mitochondrial	XM_049516383.1
E8_1	Solanum tuberosum lysine-specific demethylase 5B	XM_006343926.2
	StARIA
A2-1, A6-1, B1-1, B3-1, B5-1, C5-2, C8-1	Solanum stenotomum SUPPRESSOR OF GAMMA RESPONSE 1	XM_049548171.1
B7-1, D4-1	Solanum tuberosum ubiquitin-activating enzyme E1 1	XM_015307203.1
B1-1, E4-1	Solanum tuberosum ARM REPEAT PROTEIN INTERACTING WITH ABF2-like	XP_006349679.1
A8-1, C7-1	Solanum tuberosum CDT1-like protein a, chloroplastic	XM_006354109.2
D3-1, E3-1	Solanum stenotomum uncharacterized LOC125857000	XM_049536666.1
A1-1	Solanum tuberosum uncharacterized LOC102581921	XM_006361337.2
A5-1	Solanum verrucosum uncharacterized LOC125818540	XM_049498025.1
C3-1	Solanum tuberosum dehydrodolichyl diphosphate synthase 2-like	XM_006338927.2
C6-1	Solanum tuberosum protein SCAR2	XM_006367786.2
